# Tractography-Pathology Correlations in Traumatic Brain Injury: A TRACK-TBI Study

**DOI:** 10.1101/2020.07.20.209668

**Authors:** Amber L. Nolan, Cathrine Petersen, Diego Iacono, Christine L. Mac Donald, Pratik Mukherjee, Andre van der Kouwe, Sonia Jain, Allison Stevens, Bram R. Diamond, Ruopeng Wang, Amy J. Markowitz, Bruce Fischl, Daniel P. Perl, Geoffrey T. Manley, C. Dirk Keene, Ramon Diaz-Arrastia, Brian L. Edlow, the TRACK-TBI Investigators

## Abstract

Diffusion tractography MRI can infer changes in network connectivity in patients with traumatic brain injury (TBI), but pathological substrates of disconnected tracts have not been well-defined due to a lack of high-resolution imaging with histopathological validation. We developed an *ex vivo* MRI protocol to analyze tract terminations at 750 μm resolution, followed by histopathologic evaluation of white matter pathology, and applied these methods to a 60-year-old man who died 26 days after TBI. Analysis of 74 cerebral hemispheric white matter regions revealed a heterogeneous distribution of tract disruptions. Associated histopathology identified variable white matter injury with patchy deposition of amyloid precursor protein and loss of neurofilament-positive axonal processes, myelin dissolution, astrogliosis, microgliosis, and perivascular hemosiderin-laden macrophages. Multiple linear regression revealed that tract disruption strongly correlated with neurofilament loss. *Ex vivo* diffusion MRI can detect tract disruptions in the human brain that reflect axonal injury.
