## Supplementary material for "Tractography-Pathology Correlations in Traumatic Brain Injury: A TRACK-TBI Study": FinalDataSet

### Sheet: Data
ROI	APP % area staining	Neurofilament % area	GFAP % area	IBA-1 % area	hemosiderin % area	LFB intensity	% tracts disrupted
1	0.168	5.108	7.481	1.612	0.014	189.717	8.43373
2	0.046	10.199	9.247	0.513	0.012	183.907	18.5567
3	0.364	3.409	7.891	1.676	0.026	190.776	31.4815
4	0.116	7.979	12.014	1.011	0.008	186.546	21.9858
5	0.512	1.429	1.781	2.734	0.076	202.185	85.7143
6	0.37	2.402	4.398	3.333	0.005	195.899	31.6456
7	0.339	1.659	6.958	3.528	0.013	193.539	53.7313
8	0.222	2.692	0.956	1.403	0.009	199.106	20.5128
9	0.082	7.044	3.249	1.73	0.01	188.469	0
10	0.129	1.484	0.898	1.082	0.004	205.49	52.6316
11	0.161	4.335	2.442	2.319	0.008	191.721	4.7619
12	0.123	7.764	1.931	1.228	0.018	195.108	1.78571
13	0.101	8.554	1.436	0.474	0.022	190.151	17.0732
14	0.12	5.134	1.378	1.669	0.019	200.41	5.03145
15	0.06	10.319	2.481	0.809	0.013	194.598	0.921659
16	0.107	0.106	17.725	0.103	0.018	148.689	14.8515
17	0.113	0.113	21.299	0.204	0.02	149.899	33.3333
18	0.163	0.164	13.269	0.185	0.019	148.165	31.7073
19	0.164	0.163	10.526	0.426	0.02	152.967	20
20	0.192	15.81	10.589	0.132	0.032	166.102	29.9213
21	0.337	14.56	12.413	0.256	0.026	170.938	26.5625
22	0.167	10.035	9.457	0.157	0.019	170.235	2.7027
23	0.39	12.499	9.058	0.29	0.022	168.84	23.0769
24	1.134	10.465	17.424	0.317	0.028	167.409	8.57143
25	0.58	11.013	19.069	0.283	0.041	172.241	10.4762
26	0.878	10.722	27.212	0.394	0.028	164.899	40
27	0.343	10.419	22.432	0.407	0.041	169.07	27.2727
28	0.255	14.328	19.22	0.253	0.038	166.122	23.0769
29	0.351	15.843	14.455	0.227	0.042	167.185	6.94444
30	0.577	14.497	15.87	0.238	0.032	171.994	0
31	0.526	14.525	12.733	0.256	0.023	173.408	9.16031
32	0.502	11.465	19.268	0.59	0.047	168.566	14.8936
33	0.324	12.926	12.664	0.681	0.052	167.088	10.596
34	0.767	7.707	16.77	1.234	0.022	172.614	9.52381
35	1.007	8.932	15.759	0.806	0.032	172.409	3.09278
36	1.45	11.904	13.653	0.297	0.037	171.007	4.70588
37	0.369	12.823	9.355	0.39	0.036	170.788	0
38	1.323	10.152	12.123	0.315	0.035	166.671	43.2836
39	0.795	10.686	8.736	0.36	0.039	166.895	0.680272
40	0.094	8.911	1.448	0.27	0.026	165.613	3.84615
41	0.098	7.052	1.089	0.28	0.031	162.097	43.2432
42	0.104	7.292	1.636	0.272	0.03	161.686	0
43	0.13	6.993	1.284	0.309	0.033	160.159	20
44	0.111	14.424	0.531	0.416	0.048	151.501	14.6341
45	0.072	8.897	0.729	0.341	0.043	151.783	36.6667
46	0.135	8.852	1.064	0.422	0.032	157.522	11.6279
47	0.138	5.812	1.139	0.298	0.044	159.528	47.3684
48	0.105	7.2084	3.613	0.205255	0.039977	160.657	62.7907
49	0.222	6.425	2.816	0.618	0.025	158.296	36.1111
50	0.114517	2.9001	2.07036	0.314187	0.0366016	170.376	54.5455
51	0.363	1.898	0.839526	0.448	0.039	181.97	68.75
52	0.637	7.482	22.376	1.328	0.017	162.643	70
53	0.746	6.019	24.038	1.069	0.012	165.536	78.5714
54	1.258	3.00006	3.733	1.406	0.017	170.714	100
55	1.552	4.83	5.774	1.394	0.024	165.509	66.6667
56	1.1634	7.72988	8.728	1.298	0.052	164.306	23.5294
57	0.735396	1.28155	1.602	1.111	0.0634319	178.65	100
58	0.742	2.616	2.453	1.606	0.034	174.035	70
59	0.03	4.594	0.013	0.544	0.011	180.484	0.641026
60	0.016	5.076	0.019	0.479	0.024	181.201	25
61	0.069	4.606	0.015	0.45	0.004	177.435	0
62	0.014	5.208	0.025	0.485	0.01	176.574	4.3956
63	0.156	4.726	0.015	0.617	0.006	182.907	2.22222
64	0.012	6.021	0.021	0.57	0.008	178.004	63.5762
65	0.09	4.267	0.008	0.654	0.005	180.578	37.6623
66	0.012	5.702	0.02	0.51	0.007	179.554	33.1169
67	0.017	8.818	0.035	0.617	0.008	170.561	6.50407
68	0.042	8.25	0.037	0.622	0.011	167.144	43.6533
69	0.025	5.592	0.019	0.611	0.007	175.778	7.2973
70	0.019	6.639	0.03	0.711	0.012	173.755	24.8826
71	0.022	8.689	0.026	0.551	0.014	175.97	18.6047
72	0.011	8.281	0.037	0.583	0.01	173.917	12.1212
73	0.021	7.114	0.023	0.638	0.011	180.103	33.3333
74	0.017	7.588	0.021	0.699	0.009	177.414	13.8889
